# Characterization of the human fetal rete region by single cell transcriptional analysis of gonads and mesonephros/epididymis

**DOI:** 10.1101/2022.07.20.500903

**Authors:** Jasin Taelman, Sylwia M. Czukiewska, Ioannis Moustakas, Yolanda W. Chang, Sanne Hillenius, Talia van der Helm, Hailiang Mei, Xueying Fan, Susana M. Chuva de Sousa Lopes

## Abstract

During development of the male reproductive tract, the human rete functions as a bridging structure between the seminiferous tubes and the efferent ducts of the epididymis. However, despite its significant contribution to human sex-specific gonadogenesis and future male fertility, the rete testis remains poorly understood. To investigate fetal rete testis development, we have performed single-cell transcriptomics on human fetal testes (and ovaries) and mesonephros/epididymis from first and second trimester. By revealing KRT19 and PAX8 as rete markers, we were able to identify the molecular signatures of the rete epithelial cells and mesonephros/epididymis epithelial cells. In the process, we have identified a population of Sertoli cells and germ cells in the rete testis. Moreover, we also revealed a small population of epithelial cells in the rete ovarii, comparable to the epithelial cells in the rete testis. Together, our study provides insights into human fetal sex-specific gonadogenesis and development of the male reproductive tract beyond the gonads.
