## Supplementary material for "Characterization of the human fetal rete region by single cell transcriptional analysis of gonads and mesonephros/epididymis": Suppl Table S3

### Sheet: rete_meso.markers
genes	group
PCP4	common
PAX8	common
LYPD1	common
BCAM	common
KRT18	common
KRT8	common
PLAU	common
PERP	common
S100A10	common
ITM2B	common
LRRTM1	common
WFDC2	common
TGIF1	common
CXXC5	common
KRT19	common
CLDN1	common
CRIP2	common
CRYAB	common
SPINT2	common
ZFP36L1	common
SPINT1	common
SORBS2	common
LAMP5	common
RASSF7	common
CITED2	common
PLP2	common
RASSF10	common
PON2	common
CLDN3	common
ADGRG2	common
DKK3	common
GPX3	common
CADM1	common
MAP3K1	common
STXBP6	common
CLDN4	common
ATF3	common
EZR	common
CXADR	common
PKP2	common
RCN2	common
CDH6	common
MSLN	common
MET	common
A4GALT	common
NFKBIA	common
SMAGP	common
DMKN	common
CCDC146	common
DSC2	common
DPP7	common
FLRT3	common
PLXNB1	common
TM7SF2	common
NFKBIZ	common
ISYNA1	common
ZFP36	common
ANXA2	common
AIF1L	common
CYBA	common
SH2D4A	common
PKM	common
DSP	common
PARD6B	common
TTC39A	common
DCDC2	common
ITGA3	common
BEX2	common
TPD52L1	common
TSC22D1	common
ZBTB20	common
NRCAM	common
GCHFR	common
ZNF608	common
PDLIM1	common
RNF43	common
IER3	common
CYSTM1	common
WDR34	common
TNFAIP3	common
IFITM1	common
ACADVL	common
CREB5	common
KIAA1217	common
NHS	common
SLBP	common
KIF21A	common
MGST3	rete.uni
ATP1B1	rete.uni
SPRR2F	rete.uni
SST	rete.uni
GRN	rete.uni
WT1	rete.uni
FBXO32	rete.uni
NRGN	rete.uni
FAH	rete.uni
IGFBP3	rete.uni
CALY	rete.uni
PRSS35	rete.uni
NUDT4	rete.uni
NDP	rete.uni
BEX1	rete.uni
DCXR	rete.uni
SLC16A11	rete.uni
IGFL2	rete.uni
ECHS1	rete.uni
IGFBP7	rete.uni
JUN	rete.uni
APOBEC3C	rete.uni
MGP	rete.uni
MYL9	rete.uni
BLVRA	rete.uni
GAS6	rete.uni
PDLIM3	rete.uni
LECT1	rete.uni
TBX1	rete.uni
DUSP1	rete.uni
CTGF	rete.uni
CYR61	rete.uni
CPE	rete.uni
TMEM100	rete.uni
ID4	rete.uni
INADL	rete.uni
FTH1	rete.uni
AP000432.2	rete.uni
RASGEF1B	rete.uni
CXCR4	rete.uni
CD151	rete.uni
MYADM	rete.uni
OLFML2B	rete.uni
LAPTM4A	rete.uni
COMT	rete.uni
LEF1	rete.uni
FBXO21	rete.uni
IER2	rete.uni
CD47	rete.uni
C22orf29	rete.uni
GPR183	rete.uni
SAT1	rete.uni
H3F3B	rete.uni
GADD45B	rete.uni
JUNB	rete.uni
PNRC1	rete.uni
ME1	rete.uni
NPNT	rete.uni
BTG1	rete.uni
GRIN2A	rete.uni
RBFOX1	rete.uni
FOS	rete.uni
PTGS1	rete.uni
CCDC170	rete.uni
ARL4D	rete.uni
MTCH1	rete.uni
CDC42EP3	rete.uni
NUDT10	rete.uni
CD59	rete.uni
SKP1	rete.uni
BTG2	rete.uni
ABI3BP	rete.uni
PDXK	rete.uni
ANKH	rete.uni
MYLIP	rete.uni
WIPF3	rete.uni
PPP1R16A	rete.uni
MUM1L1	rete.uni
ZFAND6	rete.uni
DCLK1	rete.uni
ENPP3	rete.uni
CRB2	rete.uni
PDLIM4	rete.uni
LSAMP	rete.uni
TEC	rete.uni
C21orf62	rete.uni
TCEAL2	rete.uni
OBSL1	rete.uni
ARRDC3	rete.uni
CASP9	rete.uni
BTG3	rete.uni
BBX	rete.uni
RHOB	rete.uni
FOSB	rete.uni
EGR1	rete.uni
HSPA1B	rete.uni
SWI5	rete.uni
PRNP	rete.uni
SPRR2E	rete.uni
ID2	rete.uni
GSN	rete.uni
NAV2	rete.uni
WIF1	rete.uni
KLF6	rete.uni
NDFIP1	rete.uni
CNN3	rete.uni
PHACTR2	rete.uni
COPE	rete.uni
SLC52A2	rete.uni
BHLHE41	rete.uni
SP5	rete.uni
LGALS3	rete.uni
CLDN11	rete.uni
RAMP1	rete.uni
LONRF2	rete.uni
MAPK13	rete.uni
CTXN1	rete.uni
PTS	rete.uni
SPRY1	rete.uni
ZNF703	rete.uni
RASD1	rete.uni
CTNNAL1	rete.uni
SLITRK2	rete.uni
VSIG2	rete.uni
CA8	rete.uni
HSPA1A	rete.uni
PPP1R15A	rete.uni
KCNMB2	rete.uni
RASL11B	rete.uni
CLGN	rete.uni
GPR155	rete.uni
SPOCK3	rete.uni
SMAD9	rete.uni
KREMEN1	rete.uni
KIAA1522	rete.uni
ADGRG1	rete.uni
NCAM1	rete.uni
BAALC	rete.uni
AKR1C2	rete.uni
PSAT1	rete.uni
SP6	rete.uni
N4BP2L1	rete.uni
PMP22	rete.uni
XPR1	rete.uni
PGA5	rete.uni
CD9	rete.uni
SLC39A10	rete.uni
SBSPON	rete.uni
PTPRF	rete.uni
GABARAP	rete.uni
HSP90AA1	rete.uni
MMP28	rete.uni
PLA2G7	rete.uni
CLU	rete.uni
GRAMD3	rete.uni
KCNK3	rete.uni
RP11-680F8.1	rete.uni
STT3B	rete.uni
APLP2	rete.uni
LINC01314	rete.uni
SMIM1	rete.uni
CEBPD	rete.uni
SPATS2L	rete.uni
C5orf49	rete.uni
ATP1A1	rete.uni
FUT1	rete.uni
RGN	rete.uni
CDH2	rete.uni
KIF1B	rete.uni
DDR1	rete.uni
FAM105A	rete.uni
NR4A1	rete.uni
PDLIM5	rete.uni
ID3	rete.uni
SFRP1	rete.uni
C2orf40	rete.uni
KCNMA1	rete.uni
SGCE	rete.uni
NRXN3	rete.uni
PRELP	rete.uni
CCDC73	rete.uni
TVP23A	rete.uni
SUSD4	rete.uni
C9orf3	rete.uni
PLA2G2A	rete.uni
NEDD9	rete.uni
CAV1	rete.uni
SLC25A29	rete.uni
EPN3	rete.uni
GADD45G	rete.uni
AKAP12	rete.uni
ASGR1	rete.uni
PLLP	rete.uni
RTN4	rete.uni
TSPAN5	rete.uni
SMCO4	rete.uni
RPRM	rete.uni
IFITM3	rete.uni
SNRPN	rete.uni
C3orf70	rete.uni
TSPAN7	rete.uni
EPPIN	rete.uni
CREG1	rete.uni
NTRK2	rete.uni
FBXO17	rete.uni
PLXNB2	rete.uni
AMHR2	rete.uni
SERINC5	rete.uni
NPC2	rete.uni
ADCY2	rete.uni
RP11-532F12.5	rete.uni
RP11-386I14.4	rete.uni
RDX	rete.uni
C22orf31	rete.uni
WNT2B	rete.uni
CCDC3	rete.uni
RP11-326C3.11	rete.uni
RASSF4	rete.uni
N4BP2L2	rete.uni
ABCC4	rete.uni
MCL1	rete.uni
AKR1C1	rete.uni
BEX4	rete.uni
FAM107A	rete.uni
FOSL2	rete.uni
HIF1A	rete.uni
VSNL1	rete.uni
PEMT	rete.uni
HSD17B14	rete.uni
SLC44A4	rete.uni
C9orf9	rete.uni
IRS2	rete.uni
SCP2	rete.uni
PACRG	rete.uni
C7orf73	rete.uni
FBXW7	rete.uni
GOLGA8B	rete.uni
ECHDC2	rete.uni
KHK	rete.uni
AR	rete.uni
PPP1R9A	rete.uni
ALDH9A1	rete.uni
FUOM	rete.uni
GPC1	rete.uni
RXRG	rete.uni
GATM	rete.uni
WT1-AS	rete.uni
ZNRF3	rete.uni
ARNT2	rete.uni
FAAH	rete.uni
MARCH3	rete.uni
ATP2B1	rete.uni
NUP50	rete.uni
TPST2	rete.uni
SEMA3C	rete.uni
TLE4	rete.uni
TNFRSF12A	rete.uni
FAM60A	rete.uni
PPP1R14C	rete.uni
SH3BP4	rete.uni
SPAG16	rete.uni
MLXIPL	rete.uni
HEY2	rete.uni
MFHAS1	rete.uni
RHOU	rete.uni
RIN2	rete.uni
IRF2BP2	rete.uni
SAMD11	rete.uni
PPA1	rete.uni
MAFF	rete.uni
ID1	rete.uni
TCEAL3	rete.uni
LDLRAP1	rete.uni
DPYSL3	rete.uni
WBP1L	rete.uni
KLHDC9	rete.uni
PLEKHB1	rete.uni
TIA1	rete.uni
CYYR1	rete.uni
NDRG2	rete.uni
CD164	rete.uni
GATA6	rete.uni
PIK3IP1	rete.uni
PDRG1	rete.uni
NFIB	rete.uni
SCARB2	rete.uni
GLUL	rete.uni
NUAK1	rete.uni
ENTPD1-AS1	rete.uni
ZHX2	rete.uni
FAM20A	rete.uni
EGLN1	rete.uni
RAC3	rete.uni
NUAK2	rete.uni
SIPA1L2	rete.uni
PDGFRL	rete.uni
PIP4K2C	rete.uni
PLAT	rete.uni
LGALS8	rete.uni
2006-09-01	rete.uni
TCF7	rete.uni
DNAJB4	rete.uni
CRLS1	rete.uni
SLC2A1	rete.uni
DLGAP1-AS1	rete.uni
MSI2	rete.uni
PAWR	rete.uni
ARPC5	rete.uni
P4HA2	rete.uni
IGFBP4	rete.uni
CYP1B1	rete.uni
CLEC18B	rete.uni
LPAR1	rete.uni
CLK1	rete.uni
PHACTR1	rete.uni
PWAR6	rete.uni
SLC2A3	rete.uni
PSMA2	rete.uni
TMEM163	rete.uni
MAOB	rete.uni
PAPD5	rete.uni
F3	rete.uni
NET1	rete.uni
WSB1	rete.uni
ARC	rete.uni
TIPARP	rete.uni
ST6GAL1	rete.uni
MAP9	rete.uni
DTNA	rete.uni
GTF2I	rete.uni
CD83	rete.uni
F2R	rete.uni
PER1	rete.uni
ADRA2A	rete.uni
SLC48A1	rete.uni
USP53	rete.uni
PLA2G16	rete.uni
ACOT2	rete.uni
SYNPO2	rete.uni
TACC1	rete.uni
FGF9	rete.uni
FMOD	rete.uni
FREM2	rete.uni
CHPF	rete.uni
IGFBP5	rete.uni
GPC4	rete.uni
NDUFA5	rete.uni
OPN3	rete.uni
LAMA1	rete.uni
CYB5R3	rete.uni
MYL7	rete.uni
RSRP1	rete.uni
PARP4	rete.uni
ARL6IP6	rete.uni
LTC4S	rete.uni
EIF3M	rete.uni
C10orf82	rete.uni
TMEM53	rete.uni
TSPYL1	rete.uni
SNX18	rete.uni
GPT2	rete.uni
CD200	rete.uni
TMPO	rete.uni
MYH9	rete.uni
YPEL2	rete.uni
TOMM34	rete.uni
EPCAM	meso.uni
MMP7	meso.uni
S100A2	meso.uni
C19orf33	meso.uni
FXYD2	meso.uni
S100A6	meso.uni
C12orf75	meso.uni
LHX1	meso.uni
S100A13	meso.uni
ARL4C	meso.uni
SFN	meso.uni
CD24	meso.uni
CLDN7	meso.uni
ANXA3	meso.uni
S100A14	meso.uni
GSTP1	meso.uni
PCBD1	meso.uni
RHOD	meso.uni
VAMP8	meso.uni
PLEKHA1	meso.uni
OCIAD2	meso.uni
CPM	meso.uni
RNASET2	meso.uni
TSPO	meso.uni
LAD1	meso.uni
EMX2	meso.uni
LAMC2	meso.uni
MYO5B	meso.uni
ELF3	meso.uni
HNF1B	meso.uni
CLDN6	meso.uni
S100A11	meso.uni
SPP1	meso.uni
KRT7	meso.uni
PAX2	meso.uni
LHX1-DT	meso.uni
KCNJ15	meso.uni
TUBA4A	meso.uni
ANXA1	meso.uni
RAB25	meso.uni
H2AFZ	meso.uni
PRDX1	meso.uni
HOXB7	meso.uni
ARHGAP29	meso.uni
TM4SF18	meso.uni
HOOK1	meso.uni
CENPX	meso.uni
CD40	meso.uni
HOXB2	meso.uni
NCEH1	meso.uni
SH2D3A	meso.uni
CMTM7	meso.uni
LINC00958	meso.uni
GPRC5C	meso.uni
PLEK2	meso.uni
AIG1	meso.uni
MALT1	meso.uni
CD2AP	meso.uni
LAMB3	meso.uni
PANTR1	meso.uni
HIPK2	meso.uni
MT1E	meso.uni
ASRGL1	meso.uni
SNHG29	meso.uni
SERPINB1	meso.uni
HOXB6	meso.uni
POU3F3	meso.uni
MPZL2	meso.uni
HINT1	meso.uni
HOMER2	meso.uni
CDK2AP2	meso.uni
TOX3	meso.uni
SOD2	meso.uni
INAVA	meso.uni
DCBLD2	meso.uni
ACSL5	meso.uni
KLF5	meso.uni
MAP7	meso.uni
MYO6	meso.uni
AP1M2	meso.uni
HMGA1	meso.uni
WNT7A	meso.uni
JTB	meso.uni
CCDC198	meso.uni
RBP1	meso.uni
SYNE2	meso.uni
PKP3	meso.uni
SQOR	meso.uni
UGT2B7	meso.uni
DBNDD2	meso.uni
SLC38A5	meso.uni
SYNGR2	meso.uni
HLA-A	meso.uni
FGD6	meso.uni
RBM47	meso.uni
CRB3	meso.uni
SERPINA1	meso.uni
EPS8L2	meso.uni
IMPA2	meso.uni
CIB1	meso.uni
ECT2	meso.uni
LAMA3	meso.uni
ARHGAP8	meso.uni
EDN1	meso.uni
DUSP23	meso.uni
ABCC3	meso.uni
LINC00472	meso.uni
GALNT14	meso.uni
SLC25A39	meso.uni
WNT7B	meso.uni
FGFR4	meso.uni
HOXB8	meso.uni
CASC19	meso.uni
TGM2	meso.uni
HS3ST1	meso.uni
MCM7	meso.uni
PSMB10	meso.uni
LINC00511	meso.uni
HIST1H4C	meso.uni
EMX2OS	meso.uni
STMN1	meso.uni
HOXB9	meso.uni
CAPG	meso.uni
HES4	meso.uni
CA2	meso.uni
HLA-C	meso.uni
GSDMD	meso.uni
MT-CO2	meso.uni
CHMP4C	meso.uni
ANXA11	meso.uni
HMGB3	meso.uni
FRMD3	meso.uni
NT5E	meso.uni
CHEK1	meso.uni
TES	meso.uni
ANXA4	meso.uni
F11R	meso.uni
PXMP2	meso.uni
GMNN	meso.uni
MPST	meso.uni
PHLDA2	meso.uni
YDJC	meso.uni
SVIL	meso.uni
RFC4	meso.uni
TYMS	meso.uni
GINS2	meso.uni
PCNA	meso.uni
HOXB4	meso.uni
TNFRSF6B	meso.uni
ZDHHC12	meso.uni
KRTAP2-3	meso.uni
HELLS	meso.uni
MT2A	meso.uni
CD70	meso.uni
PLK2	meso.uni
LINC02802	meso.uni
SPNS2	meso.uni
DANCR	meso.uni
RAB3IP	meso.uni
WSCD1	meso.uni
POP5	meso.uni
LINC00665	meso.uni
TNFRSF10A	meso.uni
MBP	meso.uni
AP1S3	meso.uni
SDF2L1	meso.uni
STAP2	meso.uni
RHPN2	meso.uni
TOM1L1	meso.uni
PCLAF	meso.uni
ITGB8	meso.uni
SNHG6	meso.uni
ICA1	meso.uni
CENPM	meso.uni
CLSPN	meso.uni
UBE2T	meso.uni
SLC39A4	meso.uni
PDZK1IP1	meso.uni
PAQR5	meso.uni
ZWINT	meso.uni
DNAJC9	meso.uni
ITGA6	meso.uni
CXCL2	meso.uni
AHNAK2	meso.uni
TMEM92	meso.uni
PIH1D1	meso.uni
DNPH1	meso.uni
MCM5	meso.uni
ITGB6	meso.uni
RTKN	meso.uni
MAL2	meso.uni
MFSD10	meso.uni
NREP	meso.uni
STX3	meso.uni
GPAT3	meso.uni
MCRIP2	meso.uni
RPL22L1	meso.uni
PCSK1N	meso.uni
MDFI	meso.uni
TYMP	meso.uni
LINC01116	meso.uni
CKS1B	meso.uni
HSBP1L1	meso.uni
MRPS6	meso.uni
COMTD1	meso.uni
PNP	meso.uni
ADIRF	meso.uni
AC083862.3	meso.uni
FZD5	meso.uni
TUBB2B	meso.uni
GPR39	meso.uni
CDC6	meso.uni
CENPU	meso.uni
IL23A	meso.uni
KRTCAP3	meso.uni
CKB	meso.uni
CXCL16	meso.uni
CDT1	meso.uni
LSM4	meso.uni
FAM111B	meso.uni
SALL1	meso.uni
S100A16	meso.uni
BCL2L1	meso.uni
MARVELD2	meso.uni
IQCA1	meso.uni
MIEN1	meso.uni
PTPN3	meso.uni
LACTB2	meso.uni
RCAN3	meso.uni
FOLR1	meso.uni
GRB14	meso.uni
MCM4	meso.uni
HAS3	meso.uni
SYT13	meso.uni
PLA2G12A	meso.uni
SCEL	meso.uni
PLS1	meso.uni
CAPN1	meso.uni
UNC93B1	meso.uni
GNG11	meso.uni
RUSC1	meso.uni
TST	meso.uni
CCND1	meso.uni
ST14	meso.uni
PATJ	meso.uni
DUT	meso.uni
CHAF1A	meso.uni
DDT	meso.uni
HOXD1	meso.uni
IL32	meso.uni
DHFR	meso.uni
CLDN2	meso.uni
IDH2	meso.uni
FAM241B	meso.uni
CSRP2	meso.uni
ANTKMT	meso.uni
AGPAT2	meso.uni
IRF3	meso.uni
MISP	meso.uni
SERINC2	meso.uni
ARHGEF35	meso.uni
COBL	meso.uni
CRIP1	meso.uni
ERP29	meso.uni
APCDD1L-DT	meso.uni
CENPK	meso.uni
GRB7	meso.uni
PPIC	meso.uni
TK1	meso.uni
HOXB3	meso.uni
PRKAA2	meso.uni
ARL6IP4	meso.uni
FEN1	meso.uni
DTYMK	meso.uni
PAXX	meso.uni
TECR	meso.uni
AL161431.1	meso.uni
CDC45	meso.uni
HES6	meso.uni
TMEM106C	meso.uni
LRRFIP1	meso.uni
CD74	meso.uni
UCHL3	meso.uni
TACSTD2	meso.uni
VRK1	meso.uni
C1GALT1	meso.uni
CXCL1	meso.uni
CDC20	meso.uni
MLLT3	meso.uni
S100A4	meso.uni
LSR	meso.uni
BHMT	meso.uni
NDUFB10	meso.uni
GALNT6	meso.uni
CHD7	meso.uni
SNX10	meso.uni
NPFFR2	meso.uni
MCM10	meso.uni
CAPN12	meso.uni
PSME1	meso.uni
RFK	meso.uni
RBBP8	meso.uni
PAQR4	meso.uni
BRI3BP	meso.uni
NAXE	meso.uni
PPL	meso.uni
COBLL1	meso.uni
PTTG1	meso.uni
PNOC	meso.uni
DNAJC15	meso.uni
CCN1	meso.uni
SHTN1	meso.uni
TNFSF10	meso.uni
SKAP1	meso.uni
PRRG4	meso.uni
E2F1	meso.uni
MAD2L1	meso.uni
EFNB2	meso.uni
UHRF1	meso.uni
TSTD1	meso.uni
UBASH3B	meso.uni
NAA38	meso.uni
DERA	meso.uni
UCP2	meso.uni
C1orf116	meso.uni
PRR15	meso.uni
BMPR1B	meso.uni
DBNDD1	meso.uni
SEC11C	meso.uni
ALPK2	meso.uni
MT1F	meso.uni
CRYZ	meso.uni
PPA2	meso.uni
STX10	meso.uni
SHMT1	meso.uni
SMC2	meso.uni
HAGHL	meso.uni
NFE2L3	meso.uni
MT-CO3	meso.uni
AC103702.2	meso.uni
PRSS8	meso.uni
BICD1	meso.uni
SFR1	meso.uni
SDHAF3	meso.uni
ECH1	meso.uni
HOXB5	meso.uni
CDH1	meso.uni
AMN	meso.uni
ENOSF1	meso.uni
LSM2	meso.uni
RAD51AP1	meso.uni
ARHGEF28	meso.uni
ITGB3BP	meso.uni
SEMA4B	meso.uni
GINS1	meso.uni
AKR1A1	meso.uni
HOXD4	meso.uni
BRCA1	meso.uni
TPD52	meso.uni
HLA-B	meso.uni
ITGAE	meso.uni
SOX9	meso.uni
ATP5IF1	meso.uni
ARHGEF5	meso.uni
POLD3	meso.uni
ADRB2	meso.uni
EFNA5	meso.uni
MSRB1	meso.uni
CLCF1	meso.uni
AGRN	meso.uni
PMEPA1	meso.uni
KRT17	meso.uni
PRR7	meso.uni
CYB5A	meso.uni
ACAA2	meso.uni
NOS1AP	meso.uni
PITX2	meso.uni
ABHD11	meso.uni
PACSIN3	meso.uni
DHRS7B	meso.uni
EIF4EBP1	meso.uni
VKORC1	meso.uni
TBXAS1	meso.uni
DSN1	meso.uni
ROMO1	meso.uni
PITPNM1	meso.uni
GGCT	meso.uni
WNK4	meso.uni
GALE	meso.uni
DTL	meso.uni
SLCO4A1	meso.uni
PPP2R3A	meso.uni
PRIM1	meso.uni
C9orf16	meso.uni
HDGF	meso.uni
USH1C	meso.uni
MT1X	meso.uni
TM4SF4	meso.uni
STXBP2	meso.uni
NAE1	meso.uni
SDHA	meso.uni
MNS1	meso.uni
ASF1B	meso.uni
TMC6	meso.uni
GGH	meso.uni
SMIM6	meso.uni
RPA3	meso.uni
IFT22	meso.uni
COMMD4	meso.uni
ITPR3	meso.uni
GPX4	meso.uni
NAPSA	meso.uni
SLMAP	meso.uni
PTPN13	meso.uni
PKMYT1	meso.uni
BIRC3	meso.uni
TIMELESS	meso.uni
CKLF	meso.uni
MECOM	meso.uni
NIPAL1	meso.uni
POMC	meso.uni
GINS4	meso.uni
LRRC45	meso.uni
TMEM160	meso.uni
LAMA5	meso.uni
PCK2	meso.uni
BICC1	meso.uni
HLA-G	meso.uni
SHANK2	meso.uni
MRPS21	meso.uni
FOXQ1	meso.uni
PM20D2	meso.uni
RMST	meso.uni
CARHSP1	meso.uni
RFC2	meso.uni
IGSF8	meso.uni
CHMP1B	meso.uni
SHISA2	meso.uni
GCSH	meso.uni
HCFC1R1	meso.uni
MRPL11	meso.uni
ARHGAP27	meso.uni
UNG	meso.uni
BIRC2	meso.uni
SLC27A2	meso.uni
ARG2	meso.uni
CTSD	meso.uni
WWC1	meso.uni
MEGF11	meso.uni
RIPK4	meso.uni
EPHX4	meso.uni
STRBP	meso.uni
FAM83B	meso.uni
RFC5	meso.uni
LINC02582	meso.uni
HMGN3	meso.uni
DSCC1	meso.uni
AREG	meso.uni
DPPA4	meso.uni
DACH1	meso.uni
CENPH	meso.uni
RBP4	meso.uni
RRAGD	meso.uni
MITF	meso.uni
LHFPL3-AS2	meso.uni
JUP	meso.uni
DBI	meso.uni
LTBP3	meso.uni
PDGFB	meso.uni
LMO7	meso.uni
CHCHD10	meso.uni
NUDT14	meso.uni
RARRES2	meso.uni
TSPAN12	meso.uni
NUDT1	meso.uni
RASEF	meso.uni
TIMMDC1	meso.uni
MGMT	meso.uni
SIGIRR	meso.uni
ITGB1-DT	meso.uni
LGALS7B	meso.uni
VEZT	meso.uni
FNBP1L	meso.uni
PRKAG2	meso.uni
GABBR2	meso.uni
DNAJC22	meso.uni
RAD51	meso.uni
PFKFB3	meso.uni
SCIN	meso.uni
CARMIL1	meso.uni
ARL14	meso.uni
SPINT1-AS1	meso.uni
OARD1	meso.uni
OTULINL	meso.uni
ZC3H12A	meso.uni
TESC	meso.uni
VPS25	meso.uni
MPV17	meso.uni
AP1S2	meso.uni
CDS1	meso.uni
NR2C2AP	meso.uni
SDC1	meso.uni
MTHFD1	meso.uni
TIPIN	meso.uni
POLD1	meso.uni
GALK1	meso.uni
EBP	meso.uni
EPHB1	meso.uni
TRHDE	meso.uni
RASSF9	meso.uni
APCDD1L	meso.uni
GJB3	meso.uni
RFC3	meso.uni
DENND2D	meso.uni
MCM6	meso.uni
LRATD2	meso.uni
RBCK1	meso.uni
WDHD1	meso.uni
CYB561	meso.uni
GALNT3	meso.uni
TRIM8	meso.uni
SLC25A1	meso.uni
TMUB1	meso.uni
POLA2	meso.uni
AK1	meso.uni
ZNF83	meso.uni
LRCH1	meso.uni
HKDC1	meso.uni
RIPK2	meso.uni
AL353751.1	meso.uni
ATP5PO	meso.uni
ATAD5	meso.uni
EPHA2	meso.uni
ITM2C	meso.uni
MRPL33	meso.uni
RAB11FIP2	meso.uni
SGPP2	meso.uni
LINC00963	meso.uni
UGT3A1	meso.uni
CDC42SE2	meso.uni
TEDC1	meso.uni
PML	meso.uni
TEDC2	meso.uni
GCC2	meso.uni
PICK1	meso.uni
DNALI1	meso.uni
MARVELD3	meso.uni
ELF1	meso.uni
CTSZ	meso.uni
TACC3	meso.uni
MYEF2	meso.uni
MTX2	meso.uni
RRM1	meso.uni
QPCT	meso.uni
KCNK6	meso.uni
LRRC1	meso.uni
CYP3A5	meso.uni
TEX30	meso.uni
MYBL2	meso.uni
FZD6	meso.uni
ORC6	meso.uni
TUSC2	meso.uni
NR2C1	meso.uni
FAM135A	meso.uni
STMP1	meso.uni
TRIP13	meso.uni
ATP5MC1	meso.uni
GPR108	meso.uni
PLCE1	meso.uni
ZNF33B	meso.uni
PPIH	meso.uni
ARHGEF16	meso.uni
KIF1A	meso.uni
DPP4	meso.uni
NABP2	meso.uni
LYPLA2	meso.uni
ADGRG6	meso.uni
MCM3	meso.uni
MAL	meso.uni
TOB1	meso.uni
LMNB1	meso.uni
HDDC3	meso.uni
ST8SIA4	meso.uni
TMEM265	meso.uni
MRPS33	meso.uni
CLMN	meso.uni
FBXO2	meso.uni
EFNA4	meso.uni
PSMC3IP	meso.uni
DDAH2	meso.uni
THYN1	meso.uni
KCTD1	meso.uni
C6orf132	meso.uni
AGTRAP	meso.uni
YEATS4	meso.uni
CCNB1IP1	meso.uni
HOOK2	meso.uni
SLFN5	meso.uni
EEF1AKMT4	meso.uni
SEMA4D	meso.uni
SLC5A3	meso.uni
MT1G	meso.uni
GRAMD2B	meso.uni
DPEP1	meso.uni
ETFB	meso.uni
RESF1	meso.uni
ARHGAP26	meso.uni
CCL20	meso.uni
QPRT	meso.uni
LURAP1L	meso.uni
LINC01503	meso.uni
PLPP2	meso.uni
IGF2BP3	meso.uni
CHAC1	meso.uni
JADE1	meso.uni
PROSER2	meso.uni
KIF9	meso.uni
KLC3	meso.uni
JAG1	meso.uni
TSPAN4	meso.uni
TNF	meso.uni
BEX5	meso.uni
THSD7A	meso.uni
ETV4	meso.uni
CLDN10	meso.uni
LRRIQ1	meso.uni
FAM110C	meso.uni
CCDC84	meso.uni
EDN2	meso.uni
SOX4	meso.uni
ALDH1A1	meso.uni
CDKN1C	meso.uni
CXCL5	meso.uni
POU2F2	meso.uni
SOX17	meso.uni
PTGDS	meso.uni
SPON1	meso.uni
DDIT4	meso.uni
HIST1H2AC	meso.uni
